# A Multi-Kinase Inhibitor Screen Identifies mTOR Signaling as a Vulnerability in Advanced Prostate Cancer

**DOI:** 10.64898/2026.10.13.758818

**Authors:** Sriya Sridhar, Kabhilan Mohan, Smitha Kizhake, Amarnath Natarajan, David L Kelly, Grinu Mathew

**Affiliations:** Eppley Institute for Research in Cancer and Allied Diseases, University of Nebraska Medical Center, Omaha, NE, 68198, USA; Division of Pharmaceutical Sciences, James L Winkle, College of Pharmacy, University of Cincinnati, Cincinnati, OH 45267 USA; Department of Pharmaceutical Sciences, University of Nebraska Medical Center, Omaha, NE 68198 USA; Department of Genetics, Cell Biology and Anatomy, University of Nebraska Medical Center, Omaha, NE 68198 USA; Nebraska Center for Molecular Target Discovery and Development, University of Nebraska Medical Center, Omaha, NE, USA; Fred and Pamela Buffett Cancer Center, University of Nebraska Medical Center, Omaha, NE, USA

**Keywords:** Receptor tyrosine kinase AXL, prostate cancer, kinase inhibitor screen, PI3K/AKT/mTOR, Torin-2, PRISM DepMap, drug repurposing

## Abstract

The receptor tyrosine kinase AXL has context-dependent roles in prostate cancer (PCa). Although AXL signaling has been implicated in PCa progression, it can also promote disseminated tumor cell dormancy. Paradoxically, *AXL* expression has been reported to be lost in metastatic PCa. This raises two critical questions: Is AXL loss associated with aggressive disease, and does it create therapeutically exploitable vulnerabilities? In this study, we comprehensively analyzed *AXL* expression across pan-cancer and PCa cohorts and found that *AXL* downregulation was significantly associated with treatment resistance, aggressive PCa phenotypes, and shorter overall survival. To investigate the functional consequences of AXL loss, we used CRISPR-Cas9 based gene editing to generate isogenic *AXL*^KO^ cells and characterized their proliferative and migratory properties. To identify therapeutically exploitable vulnerabilities associated with AXL loss, we screened these cells against a library of 1,814 kinase inhibitors using the isogenic cell lines. We identified Torin-2 as a candidate therapeutic agent and validated its activity using dose-response assays, which demonstrated an ∼ 18-fold lower IC_50_ in *AXL*^KO^ cells than in *AXL*^WT^ cells. In parallel, PRISM/DepMap analysis provided orthogonal evidence of drug dependencies associated with low AXL expression and revealed a selective vulnerability of *AXL*^KO^ cells to PI3K/AKT/mTOR pathway inhibition. Collectively, our findings link AXL downregulation to aggressive PCa phenotypes and identify mTOR inhibition as a potential therapeutic strategy for AXL-deficient PCa.

**Significance:** AXL downregulation is associated with aggressive PCa, treatment resistance, and shorter overall survival, highlighting its potential clinical significance. By identifying a selective vulnerability of AXL-deficient cells to mTOR inhibition, this study reveals a potential therapeutic strategy for AXL-low PCa.

Graphical abstract
