## Supplementary material for "A Multi-Kinase Inhibitor Screen Identifies mTOR Signaling as a Vulnerability in Advanced Prostate Cancer": Table1

hit_set	hit_set_definition	Name	Pathway	Target	Cat	Plate_ID	SSMD_PC3_0.5	SSMD_PC3_2.5	SSMD_PC3KO_0.5	SSMD_PC3KO_2.5	pathway_n_library	pathway_n_hit	pathway_hit_rate_pct	pathway_overall_rate	pathway_bg_rate_pct	pathway_fold_vs_library	pathway_fold_vs_bg	pathway_odds_ratio	pathway_p	pathway_padj	pathway_testable
PC3KO_selective_27	SSMD < -3 in PC3KO at both doses AND PC3 killed at NEITHER dose (SSMD-only; strictest PC3-sparing rule).	VPS34-IN1	PI3K/Akt/mTOR	PI3K	S7980	9	-0.9543591942810746	-1.733932358904732	-18.18806136809081	-3.139228238543811	213	12	5.633802816901409	1.4884233737596473	0.9369144284821986	3.785080855503391	6.013145539906104	6.300991193915954	1.774836136837641e-05	0.00037271558873590456	True
PC3KO_selective_27	SSMD < -3 in PC3KO at both doses AND PC3 killed at NEITHER dose (SSMD-only; strictest PC3-sparing rule).	Zotarolimus(ABT-578)	PI3K/Akt/mTOR	mTOR	S7091	7	-2.798722426758354	-1.5308837439206524	-12.662281811781757	-4.950108680239546	213	12	5.633802816901409	1.4884233737596473	0.9369144284821986	3.785080855503391	6.013145539906104	6.300991193915954	1.774836136837641e-05	0.00037271558873590456	True
PC3KO_selective_27	SSMD < -3 in PC3KO at both doses AND PC3 killed at NEITHER dose (SSMD-only; strictest PC3-sparing rule).	Taselisib (GDC 0032)	PI3K/Akt/mTOR	PI3K	S7103	7	-2.2155873979394096	-1.556909266776192	-10.421984608444646	-5.212367879988943	213	12	5.633802816901409	1.4884233737596473	0.9369144284821986	3.785080855503391	6.013145539906104	6.300991193915954	1.774836136837641e-05	0.00037271558873590456	True
PC3KO_selective_27	SSMD < -3 in PC3KO at both doses AND PC3 killed at NEITHER dose (SSMD-only; strictest PC3-sparing rule).	AZD8186	PI3K/Akt/mTOR	PI3K	S7694	9	-0.1005462937504228	-1.3611971813776955	-10.345432403641848	-3.482947471382558	213	12	5.633802816901409	1.4884233737596473	0.9369144284821986	3.785080855503391	6.013145539906104	6.300991193915954	1.774836136837641e-05	0.00037271558873590456	True
PC3KO_selective_27	SSMD < -3 in PC3KO at both doses AND PC3 killed at NEITHER dose (SSMD-only; strictest PC3-sparing rule).	GSK2334470	PI3K/Akt/mTOR	PDK	S7087	7	-0.4917657784545143	-2.108166289828769	-9.7749106736184	-3.721960514943903	213	12	5.633802816901409	1.4884233737596473	0.9369144284821986	3.785080855503391	6.013145539906104	6.300991193915954	1.774836136837641e-05	0.00037271558873590456	True
PC3KO_selective_27	SSMD < -3 in PC3KO at both doses AND PC3 killed at NEITHER dose (SSMD-only; strictest PC3-sparing rule).	AZD2858	PI3K/Akt/mTOR	GSK-3	S7253	7	-2.3538430911318478	-2.912841431364968	-7.53332722106643	-3.1237777786310392	213	12	5.633802816901409	1.4884233737596473	0.9369144284821986	3.785080855503391	6.013145539906104	6.300991193915954	1.774836136837641e-05	0.00037271558873590456	True
PC3KO_selective_27	SSMD < -3 in PC3KO at both doses AND PC3 killed at NEITHER dose (SSMD-only; strictest PC3-sparing rule).	VE-822	PI3K/Akt/mTOR	ATM/ATR	S7102	7	0.1362740092809055	-1.4754539224090364	-5.715185644975053	-3.685929233997344	213	12	5.633802816901409	1.4884233737596473	0.9369144284821986	3.785080855503391	6.013145539906104	6.300991193915954	1.774836136837641e-05	0.00037271558873590456	True
PC3KO_selective_27	SSMD < -3 in PC3KO at both doses AND PC3 killed at NEITHER dose (SSMD-only; strictest PC3-sparing rule).	Ridaforolimus (Deforolimus, MK-8669)	PI3K/Akt/mTOR	mTOR	S1022	1	-2.8131215900286386	-2.836064364694572	-4.314966694530799	-3.5480877924184395	213	12	5.633802816901409	1.4884233737596473	0.9369144284821986	3.785080855503391	6.013145539906104	6.300991193915954	1.774836136837641e-05	0.00037271558873590456	True
PC3KO_selective_27	SSMD < -3 in PC3KO at both doses AND PC3 killed at NEITHER dose (SSMD-only; strictest PC3-sparing rule).	GSK690693	PI3K/Akt/mTOR	Akt	S1113	1	-2.204615086353826	-2.4040106494394555	-4.227493644923827	-3.7530810105028536	213	12	5.633802816901409	1.4884233737596473	0.9369144284821986	3.785080855503391	6.013145539906104	6.300991193915954	1.774836136837641e-05	0.00037271558873590456	True
PC3KO_selective_27	SSMD < -3 in PC3KO at both doses AND PC3 killed at NEITHER dose (SSMD-only; strictest PC3-sparing rule).	Temsirolimus (CCI-779, NSC 683864)	PI3K/Akt/mTOR	mTOR	S1044	1	-1.5207049077743144	-2.580070064237072	-4.101612876955477	-5.131200604741128	213	12	5.633802816901409	1.4884233737596473	0.9369144284821986	3.785080855503391	6.013145539906104	6.300991193915954	1.774836136837641e-05	0.00037271558873590456	True
PC3KO_selective_27	SSMD < -3 in PC3KO at both doses AND PC3 killed at NEITHER dose (SSMD-only; strictest PC3-sparing rule).	Pictilisib (GDC-0941)	PI3K/Akt/mTOR	PI3K	S1065	1	-2.3550862240705763	-2.625536930658116	-3.349389532680726	-6.334876510758225	213	12	5.633802816901409	1.4884233737596473	0.9369144284821986	3.785080855503391	6.013145539906104	6.300991193915954	1.774836136837641e-05	0.00037271558873590456	True
PC3KO_selective_27	SSMD < -3 in PC3KO at both doses AND PC3 killed at NEITHER dose (SSMD-only; strictest PC3-sparing rule).	AZD5363	PI3K/Akt/mTOR	Akt	S8019	10	-2.9182170400562275	-2.4204883719600443	-3.279172370208287	-4.014930189768275	213	12	5.633802816901409	1.4884233737596473	0.9369144284821986	3.785080855503391	6.013145539906104	6.300991193915954	1.774836136837641e-05	0.00037271558873590456	True
PC3KO_selective_27	SSMD < -3 in PC3KO at both doses AND PC3 killed at NEITHER dose (SSMD-only; strictest PC3-sparing rule).	PF-3758309	Cytoskeletal Signaling	PAK	S7094	7	-1.8690159976125555	-2.899097274926356	-10.667311400945277	-4.715389293731281	20	2	10.0	1.4884233737596473	1.3935340022296543	6.718518518518518	7.175999999999999	7.836911015784923	0.0343791237369556	0.3609807992380344	True
PC3KO_selective_27	SSMD < -3 in PC3KO at both doses AND PC3 killed at NEITHER dose (SSMD-only; strictest PC3-sparing rule).	Tanespimycin (17-AAG)	Cytoskeletal Signaling	HSP (e.g. HSP90)	S1141	1	-2.048986670053885	-2.58717298550204	-4.309554246610402	-3.3397218362182133	20	2	10.0	1.4884233737596473	1.3935340022296543	6.718518518518518	7.175999999999999	7.836911015784923	0.0343791237369556	0.3609807992380344	True
PC3KO_selective_27	SSMD < -3 in PC3KO at both doses AND PC3 killed at NEITHER dose (SSMD-only; strictest PC3-sparing rule).	CGI1746	Angiogenesis	BTK	S7051	7	-0.8694052814955132	-2.293536026946417	-9.764583189987489	-6.327892609408237	127	4	3.149606299212598	1.4884233737596473	1.363366923532899	2.1160688247302417	2.310167750770284	2.3511928082826965	0.1151186521596577	0.8004146483381205	True
PC3KO_selective_27	SSMD < -3 in PC3KO at both doses AND PC3 killed at NEITHER dose (SSMD-only; strictest PC3-sparing rule).	GZD824 Dimesylate	Angiogenesis	Bcr-Abl	S7194	7	-1.4485799705322502	-1.689179736514868	-7.0257900932641135	-4.281683586496671	127	4	3.149606299212598	1.4884233737596473	1.363366923532899	2.1160688247302417	2.310167750770284	2.3511928082826965	0.1151186521596577	0.8004146483381205	True
PC3KO_selective_27	SSMD < -3 in PC3KO at both doses AND PC3 killed at NEITHER dose (SSMD-only; strictest PC3-sparing rule).	Voxtalisib (XL765, SAR245409)	Angiogenesis	mTOR,PI3K	S7646	8	-2.7865397019202143	-1.912997695140388	-3.344355628101477	-4.156540943393419	127	4	3.149606299212598	1.4884233737596473	1.363366923532899	2.1160688247302417	2.310167750770284	2.3511928082826965	0.1151186521596577	0.8004146483381205	True
PC3KO_selective_27	SSMD < -3 in PC3KO at both doses AND PC3 killed at NEITHER dose (SSMD-only; strictest PC3-sparing rule).	Dasatinib	Angiogenesis	Bcr-Abl,c-Kit,Src	S1021	1	-1.7390757446005758	-2.155513247879403	-3.046669830006758	-3.665676686033313	127	4	3.149606299212598	1.4884233737596473	1.363366923532899	2.1160688247302417	2.310167750770284	2.3511928082826965	0.1151186521596577	0.8004146483381205	True
PC3KO_selective_27	SSMD < -3 in PC3KO at both doses AND PC3 killed at NEITHER dose (SSMD-only; strictest PC3-sparing rule).	CUDC-101	Epigenetics	EGFR,HDAC,HER2	S1194	2	-1.0282231898957577	-2.643230462945414	-5.768699905601099	-6.5843051898751845	11	1	9.090909090909092	1.4884233737596473	1.4420410427066	6.107744107744108	6.304195804195806	6.8145894862293375	0.1524599330167848	0.8004146483381205	True
PC3KO_selective_27	SSMD < -3 in PC3KO at both doses AND PC3 killed at NEITHER dose (SSMD-only; strictest PC3-sparing rule).	KN-93 Phosphate	Neuronal Signaling	CaMK	S7423	8	-2.5471497841280533	-2.1698761987218043	-3.3541158050000277	-4.954148248722015	18	1	5.555555555555555	1.4884233737596473	1.447661469933185	3.732510288065843	3.837606837606837	3.998340446863903	0.2375457417231077	0.8921225131098358	True
PC3KO_selective_27	SSMD < -3 in PC3KO at both doses AND PC3 killed at NEITHER dose (SSMD-only; strictest PC3-sparing rule).	Reversine	GPCR & G Protein	Adenosine Receptor,Aurora Kinase	S7588	8	-2.880519362959552	-1.6138550803987814	-3.339521553261724	-5.043191109694827	23	1	4.3478260869565215	1.4884233737596473	1.4517029592406476	2.921095008051529	2.9949832775919734	3.082250959206674	0.2932198765221163	0.8921225131098358	True
PC3KO_selective_27	SSMD < -3 in PC3KO at both doses AND PC3 killed at NEITHER dose (SSMD-only; strictest PC3-sparing rule).	MK-8745	Cell Cycle	Aurora Kinase	S7065	7	-0.3747384563015083	-0.5682627861800181	-6.254610612714429	-3.554090524257254	186	4	2.1505376344086025	1.4884233737596473	1.4127764127764129	1.4448426921545203	1.522206638616176	1.5332490863509296	0.2973741710366119	0.8921225131098358	True
PC3KO_selective_27	SSMD < -3 in PC3KO at both doses AND PC3 killed at NEITHER dose (SSMD-only; strictest PC3-sparing rule).	ML167	Cell Cycle	CDK	S7509	8	-2.3925943626674644	-2.808842060282441	-4.617283793346579	-10.28884674869528	186	4	2.1505376344086025	1.4884233737596473	1.4127764127764129	1.4448426921545203	1.522206638616176	1.5332490863509296	0.2973741710366119	0.8921225131098358	True
PC3KO_selective_27	SSMD < -3 in PC3KO at both doses AND PC3 killed at NEITHER dose (SSMD-only; strictest PC3-sparing rule).	EHT 1864 2HCl	Cell Cycle	Rho	S7482	8	-0.3198144246369945	-2.3734639714094325	-4.229210596658789	-4.572986919410983	186	4	2.1505376344086025	1.4884233737596473	1.4127764127764129	1.4448426921545203	1.522206638616176	1.5332490863509296	0.2973741710366119	0.8921225131098358	True
PC3KO_selective_27	SSMD < -3 in PC3KO at both doses AND PC3 killed at NEITHER dose (SSMD-only; strictest PC3-sparing rule).	abemaciclib (LY2835219)	Cell Cycle	CDK	S7158	7	-2.0839531503571025	-1.078065056516614	-4.179435761603271	-3.514198598300934	186	4	2.1505376344086025	1.4884233737596473	1.4127764127764129	1.4448426921545203	1.522206638616176	1.5332490863509296	0.2973741710366119	0.8921225131098358	True
PC3KO_selective_27	SSMD < -3 in PC3KO at both doses AND PC3 killed at NEITHER dose (SSMD-only; strictest PC3-sparing rule).	CX-6258 HCl	JAK/STAT	Pim	S7041	7	-0.8912064579041266	-0.3789201781402802	-5.947173073724249	-3.817485488233305	67	1	1.4925373134328357	1.4884233737596473	1.4882655981682884	1.0027639579878385	1.002870264064294	1.0029122360005045	0.6407087584874316	1.0	True
PC3KO_selective_27	SSMD < -3 in PC3KO at both doses AND PC3 killed at NEITHER dose (SSMD-only; strictest PC3-sparing rule).	MCB-613	Others	Others	S7913	9	1.7589404089471488	-1.1597942472941167	-4.526899491070431	-3.987548444031499	214	1	0.4672897196261681	1.4884233737596473	1.625	0.3139494634821737	0.2875629043853343	0.2843417572183243	0.9671394213128912	1.0	True
